# Genetic introgression is a catalyst for diversification in an Old World fruit bat radiation

**DOI:** 10.64898/2026.02.10.702973

**Authors:** Balaji Chattopadhyay, Kritika M. Garg, Susan M. Tsang, Joanna L. Coleman, Reizl P. Jose, Faisal Ali Bin Anwarali Khan, Sigit Wiantoro, Ian H. Mendenhall, Gavin J.D. Smith, Frank E. Rheindt

## Abstract

Genetic introgression, the exchange of genes between closely related species, was once thought to be rare and counterproductive to species differentiation until more recent evidence showed that introgression is pervasive in nature and may even facilitate the transfer of important functional traits among species. However, evidence for the role of introgression in facilitating speciation in natural systems is rare. In this study, we investigated the role of introgression in accelerating trait sharing and speciation in a poorly understood group of South and Southeast Asian fruit bats of the genus *Cynopterus* using genome-wide DNA from 93 individuals, including both fresh and historic museum specimens. We uncovered substantial new species level diversity within the genus and retrieved multiple strong signatures of complex genetic introgression, including two putative events of hybrid speciation within this radiation. In the genomic areas implicated in most of these introgression events, we identified a locus potentially linked to sperm integrity and fusion of egg and sperm. Further, we observed high between-species divergence in an area of the genome linked to skull development. The *Cynopterus* radiation augments a small but growing list of examples showing that genetic introgression – rather than forming an impediment against differentiation – is likely to boost and reinforce diversification processes, for example through the transfer of functional loci that may facilitate innovations. Our study also highlights the importance of museum collections in understanding cryptic diversity and speciation in complex biogeographic settings.

---

Our planet’s organismal diversity is the result of evolutionary processes that have produced lineages across a spectrum spanning from species-poor to extremely species-rich. The mechanisms underlying this diversification and its unequal outcomes in different parts of the tree-of-life have long been a matter of biological inquiry. Over the past ∼100 years, geographic and reproductive isolation have been regarded as the main prerequisites for successful speciation: Ernst Mayr’s biological species concept, rooted in the allopatric speciation paradigm (Mayr 1942), emphasized the prohibitive effects that even small amounts of gene flow may have on the divergence of an ancestral species into two daughter species. More recently, examples of sympatric speciation have been identified in which an ancestral lineage can diverge even if the two daughter lineages remain in geographic overlap with each other (Barluenga et al. 2006), but most of these scenarios are restricted to unusual spatial circumstances or lifestyles (e.g. host-dependent parasites (Nosil 2007), etc.).

With the advent of genome-wide DNA datasets, it has become increasingly obvious that gene flow often remains a widespread though rare occurrence even after two species have diverged, and frequently results in the genetic introgression of alleles from one species into the other (Green et al. 2010; Rheindt and Edwards 2011; Harrison and Larson 2014; Chattopadhyay et al. 2016; Taylor and Larson 2019). Genomic datasets have identified genetic introgression in many species in which it had never been suspected (e.g. hominids (Green et al. 2010; Medugorac et al. 2017; Racimo et al. 2015; Rocha et al. 2023)).

Even so, there is still substantial uncertainty about the role that genetic introgression may play in the differentiation process. In the Mayrian speciation framework, genetic introgression is a rare by-product of evolution that occasionally counteracts the differentiation process. However, recent studies have shown that introgression events could lead to the infiltration of alleles that may confer new traits or functionalities in populations (Huerta-Sánchez et al. 2014; Norris et al. 2015; Garg et al. 2019; Rossi et al. 2024). Examples of this phenomenon remain scarce, but – if widespread – it may suggest that genetic introgression may be an active driver of speciation in some organisms. In *Heliconius* butterflies, for instance, differences in wing color among populations are mediated by introgression from sympatric populations of other species for the purpose of Müllerian mimicry (Pardo-Diaz et al. 2012), promoting differentiation within species. Other species-rich radiations, including the classic Darwin’s finches (*Geospiza* spp. (Grant and Grant 2008)), are also known for their high incidence of introgression, suggesting that the latter is unlikely to have slowed differentiation in this group.

In this study, we used fresh and historic DNA samples, the latter sourced from museum specimens up to 113 years old, to sequence datasets of genome-wide DNA and investigate the impact of genetic introgression on the diversification of a poorly-known radiation of tropical Asian fruit bats of the genus *Cynopterus*. Our phylogenomic and population-genomic inferences show the need for a complete taxonomic revision of a group whose species diversity had been grossly underestimated by traditional methods. More importantly, we document a history of rampant introgressive gene flow among *Cynopterus* bats across their entire range, including two possible hybrid speciation events in which daughter species display a mosaic of genomic contributions from two putative parent species. We identify specific genes in elevated “introgression hotspots” with an important role in reproduction. Our results suggest that genetic introgression is not merely a rare side-product of *Cynopterus* diversification but has actively driven the speciation process and produced an assemblage that may have been much poorer if species boundaries were less porous.
