## Supplementary material for "Genetic introgression is a catalyst for diversification in an Old World fruit bat radiation": Table S1

### Sheet: Sheet1
Sample ID	Taxon	Sampling location	Tissue type	Year of collection	Museum	Number of clean reads	cytochrome b sequences assembled from target enrichment data	Sample used for phylogenomic analysis
EBP23278	Aethalops alecto	Sabah, Malaysia	Tissue fixed in formaldehyde	1996	Estación Biológica de Doñana	425705
EBP23283	Balionycteris maculata	Sabah, Malaysia	Tissue fixed in formaldehyde	1996	Estación Biológica de Doñana	1009002
B6-9	Cynopterus brachyotis	Singapore	Wing biopsy	2011	NA	2722525
B6-17	Cynopterus brachyotis	Singapore	Wing biopsy	2011	NA	5100682
B6-34	Cynopterus brachyotis	Singapore	Wing biopsy	2011	NA	4820193
B12-2	Cynopterus brachyotis	Singapore	Wing biopsy	2011	NA	3892328	Yes	Yes
B12-68	Cynopterus brachyotis	Singapore	Wing biopsy	2011	NA	6123591	Yes	Yes
B14-3	Cynopterus brachyotis	Singapore	Wing biopsy	2011	NA	3405095
B14-31	Cynopterus brachyotis	Singapore	Wing biopsy	2011	NA	1963584
B24-17	Cynopterus brachyotis	Singapore	Wing biopsy	2011	NA	4623283	Yes	Yes
B24-24	Cynopterus brachyotis	Singapore	Wing biopsy	2011	NA	7270211	Yes	Yes
C-023	Cynopterus brachyotis	Singapore	Wing biopsy	2012	NA	3163152	Yes	Yes
C-026	Cynopterus brachyotis	Singapore	Wing biopsy	2012	NA	4408737
C-038	Cynopterus brachyotis	Singapore	Wing biopsy	2012	NA	5165099	Yes	Yes
CA002	Cynopterus brachyotis	Tripura, India	Wing biopsy	2011	NA	4734735
CA005	Cynopterus brachyotis	Tripura, India	Wing biopsy	2011	NA	4734735
MZB36246	Cynopterus brachyotis	West Java, Indonesia	Wing biopsy	2013	MZB	7133967	Yes	Yes
MZB36247	Cynopterus brachyotis	West Java, Indonesia	Wing biopsy	2013	MZB	3308909	Yes	Yes
MZB36965	Cynopterus brachyotis	East Java, Indonesia	Wing biopsy	2013	MZB	1340132
MZB36954	Cynopterus brachyotis	East Java, Indonesia	Wing biopsy	2013	MZB	4241809	Yes	Yes
MZB36955	Cynopterus brachyotis	East Java, Indonesia	Wing biopsy	2013	MZB	2753095
MZB36956	Cynopterus brachyotis	East Java, Indonesia	Wing biopsy	2013	MZB	2550407
ZRC.4.8095	Cynopterus brachyotis	Andaman Islands, India	Muscle	1998	LKCNHM	15882743	Yes	Yes
ZRC.4.8096	Cynopterus brachyotis	Andaman Islands, India	Muscle	1998	LKCNHM	4108273
ZRC.4.5835	Cynopterus brachyotis	Penang, Malaysia	Muscle	1911	LKCNHM	14259842
ZRC.4.5836	Cynopterus brachyotis	Penang, Malaysia	Muscle	1911	LKCNHM	28091078
ZRC.4.5853	Cynopterus brachyotis	Kedah, Malaysia	Muscle	1915	LKCNHM	26734414
ZRC.4.5848	Cynopterus brachyotis	Kedah, Malaysia	Muscle	1915	LKCNHM	24814635
ZRC.4.5851	Cynopterus brachyotis	Kedah, Malaysia	Muscle	1915	LKCNHM	23280031
ZRC.4.5843	Cynopterus brachyotis	Kedah, Malaysia	Muscle	1915	LKCNHM	28398659
ZRC.4.5849	Cynopterus brachyotis	Kedah, Malaysia	Muscle	1915	LKCNHM	23964926
ZRC.4.10523	Cynopterus brachyotis	Pulau Tioman, Malaysia	Muscle	1985	LKCNHM	4583055	Yes	Yes
ZRC.4.10524	Cynopterus brachyotis	Pulau Tioman, Malaysia	Muscle	1985	LKCNHM	4477745	Yes	Yes
ZRC.4.10525	Cynopterus brachyotis	Pulau Tioman, Malaysia	Muscle	1985	LKCNHM	4067335	Yes	Yes
MZB35848	Cynopterus sp. Sulawesi	Central Sulawesi, Indonesia	Wing biopsy	2012	MZB	6816135	Yes	Yes
MZB35849	Cynopterus sp. Sulawesi	Central Sulawesi, Indonesia	Wing biopsy	2012	MZB	7895827	Yes	Yes
MZB35846	Cynopterus sp. Sulawesi	Central Sulawesi, Indonesia	Wing biopsy	2012	MZB	1013873
MZB35847	Cynopterus sp. Sulawesi	Central Sulawesi, Indonesia	Wing biopsy	2012	MZB	9662952	Yes	Yes
CBKM23	Cynopterus ceylonensis	Tamil Nadu, India	Wing biopsy	2011	NA	3098080
CBN03	Cynopterus ceylonensis	Tamil Nadu, India	Wing biopsy	2011	NA	3938215
CBV02	Cynopterus ceylonensis	Karnataka, India	Wing biopsy	2010	NA	5349695	Yes	Yes
CBY9	Cynopterus ceylonensis	Tamil Nadu, India	Wing biopsy	2010	NA	4289575
99456	Cynopterus ceylonensis	Meda-Maha-Nuwara, Sri Lanka	Wet sample	1966	Field museum	16988888	Yes	Yes
99457	Cynopterus ceylonensis	Meda-Maha-Nuwara, Sri Lanka	Wet sample	1966	Field museum	11375559
ZRC.4.5686	Cynopterus harpax	Kedah, Malaysia	Muscle	1935	LKCNHM	1136881
ZRC.4.5687	Cynopterus harpax	Kedah, Malaysia	Muscle	1935	LKCNHM	187318
MZB36966	Cynopterus horsfieldii	East Java, Indonesia	Wing biopsy	2013	MZB	2975435
MZB36967	Cynopterus horsfieldii	East Java, Indonesia	Wing biopsy	2013	MZB	3640032
MZB36968	Cynopterus horsfieldii	East Java, Indonesia	Wing biopsy	2013	MZB	3795695	Yes	Yes
ZRC.4.5691	Cynopterus horsfieldii	Java, Indonesia	Muscle	1928	LKCNHM	14456252
ZRC.4.5696	Cynopterus horsfieldii	Java, Indonesia	Muscle	1928	LKCNHM	11126561
136947	Cynopterus luzoniensis	Magdiwang, Rombol Province, Sibuyan Island, Philippines	Wet sample	1989	Field museum	5703445	Yes	Yes
140605	Cynopterus luzoniensis	San Mariano, Isabel Province, Luzon, Philippines	Wet sample	1991	Field museum	4012060	Yes	Yes
145592	Cynopterus luzoniensis	Magdiwang, Rombol Province, Sibuyan Island, Philippines	Wet sample	1992	Field museum	3921615	Yes	Yes
146602	Cynopterus luzoniensis	Mt Kitanglad Range, Bukidnon Province, Mindanao Island, Philippines	Wet sample	1992	Field museum	9403544	Yes	Yes
C1	Cynopterus luzoniensis	Bilar, Bohol, Philippines	Oral swab	2016	NA	1456616	Yes	Yes
C2	Cynopterus luzoniensis	Bilar, Bohol, Philippines	Oral swab	2016	NA	2852550
C3	Cynopterus luzoniensis	Bilar, Bohol, Philippines	Oral swab	2016	NA	6027311
C4	Cynopterus luzoniensis	Bilar, Bohol, Philippines	Oral swab	2016	NA	2444881	Yes	Yes
C5-M	Cynopterus luzoniensis	Bilar, Bohol, Philippines	Oral swab	2016	NA	1471642
C5	Cynopterus luzoniensis	Bilar, Bohol, Philippines	Oral swab	2016	NA	3232732	Yes	Yes
ENG16-085	Cynopterus minutus	Sarawak, Malaysia	Muscle	NA	NA	16720521	Yes	Yes
GGNP15-142	Cynopterus minutus	Sarawak, Malaysia	Muscle	NA	NA	25384203	Yes	Yes
LBM16-081	Cynopterus minutus	Sarawak, Malaysia	Muscle	NA	NA	15898664	Yes	Yes
SNP16-035	Cynopterus minutus	Sarawak, Malaysia	Muscle	NA	NA	21021385	Yes	Yes
4B15-07	Cynopterus minutus	Sarawak, Malaysia	Muscle	NA	NA	9518779	Yes	Yes
EBP23280	Cynopterus minutus	Sabah, Malaysia	Tissue fixed in formaldehyde	1996	Estación Biológica de Doñana	195645
EBP23281	Cynopterus minutus	Sabah, Malaysia	Tissue fixed in formaldehyde	1996	Estación Biológica de Doñana	53257
EBP23282	Cynopterus minutus	Sabah, Malaysia	Tissue fixed in formaldehyde	1996	Estación Biológica de Doñana	56325
168876	Cynopterus new lineage from Palawan	Puerto Princesa Municipality, Palawan Province, Palawan, Philippines	Wet sample	2000	Field museum	4890276	Yes	Yes
168877	Cynopterus new lineage from Palawan	Puerto Princesa Municipality, Palawan Province, Palawan, Philippines	Wet sample	2000	Field museum	1597023	Yes	Yes
168879	Cynopterus new lineage from Palawan	Puerto Princesa Municipality, Palawan Prov, Palawan, Philippines	Wet sample	2000	Field museum	4657525	Yes	Yes
CA007	Cynopterus sphinx	Tripura, India	Wing biopsy	2011	NA	5895263	Yes	Yes
CA008	Cynopterus sphinx	Tripura, India	Wing biopsy	2011	NA	4128747
CSL05	Cynopterus sphinx	Maharastra, India	Wing biopsy	2010	NA	6413522	Yes	Yes
G5	Cynopterus sphinx	Karnataka, India	Wing biopsy	2007	NA	4826792
168662	Cynopterus sphinx	Bokor, Kampot Province, Cambodia	Wet sample	2000	Field museum	3404415	Yes	Yes
Z3	Cynopterus sphinx	Northeast India	Wing biopsy	2013	NA	3322921	Yes	Yes
1CS	Cynopterus sphinx	West Bengal, India	Wing biopsy	2006	NA	4441001
ZRC.4.5924	Cynopterus sphinx	Koh Pennan (Ko Pha Ngan), Thailand	Dry tissue from the specimen	1913	LKCNHM	351440
ZRC.4.5923	Cynopterus sphinx	Chiang Mai, Thailand	Crusties	1936	LKCNHM	26734414	Yes	Yes
ZRC.4.5952	Cynopterus sphinx	Chiang Mai, Thailand	Dry tissue from the specimen	1936	LKCNHM	5375580
ZRC.4.5910	Cynopterus sphinx	Tenasserium town, Myanmar	Crusties	1914	LKCNHM	16460539
ZRC.4.5911	Cynopterus sphinx	Tenasserium town, Myanmar	Crusties	1914	LKCNHM	6526509
ZRC.4.5912	Cynopterus sphinx	Tenasserium town, Myanmar	Crusties	1914	LKCNHM	15662952
EBP25103	Cynopterus sphinx	Krabi, Thailand	Tissue fixed in formaldehyde	1997	Estación Biológica de Doñana	2292015
EBP25104	Cynopterus sphinx	Krabi, Thailand	Tissue fixed in formaldehyde	1997	Estación Biológica de Doñana	2534546
ZRC.4.6036	Cynopterus titthaecheilus	Java, Indonesia	Dry tissue from the specimen	1927	LKCNHM	1622814
ZRC.4.6037	Cynopterus titthaecheilus	Java, Indonesia	Dry tissue from the specimen	1927	LKCNHM	219753
ZRC.4.6035	Cynopterus titthaecheilus	Java, Indonesia	Dry tissue from the specimen	1927	LKCNHM	221327
EBP25111	Megaerops	Laos	Tissue fixed in formaldehyde	1997	Estación Biológica de Doñana	1218773
P_jargoni	Ptenochirus jagori	Bilar, Bohol, Philippines	Oral swab	2016	NA	6549388	Yes	Yes
Rousettus	Rousettus amplexicaudatus	Bilar, Bohol, Philippines	Oral swab	2016	NA	9352433	Yes	Yes
