## Supplementary material for "Genetic introgression is a catalyst for diversification in an Old World fruit bat radiation": Table S2

### Sheet: Sheet1
Taxon	GenBank accession ID	Location	Sequence length (in bp)
Cynopterus brachyotis	AY628916.1	Dong Nai, Tan Phu, Vietnam	690
Cynopterus brachyotis	AY628917.1	Soc Trang, Vietnam	690
Cynopterus brachyotis	AY628919.1	Taiping, Perak, Peninsular Malaysia	690
Cynopterus brachyotis	AY628922.1	Bukit Timah, Singapore	690
Cynopterus brachyotis	AY628923.1	Bukit Timah, Singapore	690
Cynopterus brachyotis	AY628924.1	Taiping, Perak, Peninsular Malaysia	690
Cynopterus brachyotis	AY628926.1	Gunung Palung National Park, West Kalimantan, Borneo	690
Cynopterus brachyotis	AY628927.1	Gunung Palung National Park, West Kalimantan, Borneo	690
Cynopterus brachyotis	AY628934.1	Si-Yad, Chanthaburi Prov., Thailand	690
Cynopterus brachyotis	AY628945.1	Sitwe, Rakhine State, Myanmar	690
Cynopterus brachyotis	AY628946.1	Palawan, Puerto Princesa Municipality, Philippines	690
Cynopterus brachyotis	AY628953.1	Kangar, Perlis, Peninsular Malaysia	690
Cynopterus brachyotis	AY628956.1	Thanh Pho Ho, Can Gio, Vietnam	690
Cynopterus brachyotis	AY628957.1	Jakarta, Java	690
Cynopterus brachyotis	KF042235.1	Agartala, Tripura, India	1140
Cynopterus brachyotis	KF042236.1	Agartala, Tripura, India	1140
Cynopterus celebensis	AY628936.1	Lambundo Bundo, Buton Island, Sulawesi	690
Cynopterus celebensis	AY628937.1	Kabena Island, Sulawesi	690
Cynopterus celebensis	AY628938.1	Donggala, Kulawi, Tomado, Lore Lindu N.P., Sulawesi	690
Cynopterus celebensis	AY628939.1	Donggala, Kulawi, Tomado, Lore Lindu N.P., Sulawesi	690
Cynopterus celebensis	AY628940.1	Donggala, Kulawi, Tomado, Lore Lindu N.P., Sulawesi	690
Cynopterus celebensis	AY628941.1	Donggala, Kulawi, Tomado, Lore Lindu N.P., Sulawesi	690
Cynopterus celebensis	AY628942.1	Donggala, Kulawi, Tomado, Lore Lindu N.P., Sulawesi	690
Cynopterus celebensis	AY628943.1	Donggala, Kulawi, Tomado, Lore Lindu N.P., Sulawesi	690
Cynopterus celebensis	AY628963.1	Donggala, Kulawi, Tomado, Lore Lindu N.P., Sulawesi	690
Cynopterus ceylonensis	AY628921.1	Hosabale, Karnataka, India	690
Cynopterus ceylonensis	AY628932.1	Appangala, Karnataka, India	690
Cynopterus ceylonensis	AY628933.1	Appangala, Karnataka, India	690
Cynopterus ceylonensis	KF042167.1	Yercaud, Tamil Nadu, India	1140
Cynopterus ceylonensis	KF042168.1	Yercaud, Tamil Nadu, India	1140
Cynopterus ceylonensis	KF042169.1	Yercaud, Tamil Nadu, India	1140
Cynopterus ceylonensis	KF042170.1	Yercaud, Tamil Nadu, India	1140
Cynopterus ceylonensis	KF042171.1	Yercaud, Tamil Nadu, India	1140
Cynopterus ceylonensis	KF042172.1	Yercaud, Tamil Nadu, India	1140
Cynopterus ceylonensis	KF042173.1	Yercaud, Tamil Nadu, India	1140
Cynopterus ceylonensis	KF042174.1	Yercaud, Tamil Nadu, India	1140
Cynopterus ceylonensis	KF042175.1	Yercaud, Tamil Nadu, India	1140
Cynopterus ceylonensis	KF042185.1	Yercaud, Tamil Nadu, India	1140
Cynopterus ceylonensis	KF042188.1	Yercaud, Tamil Nadu, India	1140
Cynopterus ceylonensis	KF042189.1	Yercaud, Tamil Nadu, India	1140
Cynopterus ceylonensis	KF042190.1	Yercaud, Tamil Nadu, India	1140
Cynopterus ceylonensis	KF042191.1	Yercaud, Tamil Nadu, India	1140
Cynopterus ceylonensis	KF042192.1	Yercaud, Tamil Nadu, India	1140
Cynopterus ceylonensis	KF042193.1	Yercaud, Tamil Nadu, India	1140
Cynopterus ceylonensis	KF042196.1	Yercaud, Tamil Nadu, India	1140
Cynopterus ceylonensis	KF042197.1	Yercaud, Tamil Nadu, India	1140
Cynopterus ceylonensis	KF042199.1	Virajpet, Karnataka, India	1140
Cynopterus ceylonensis	KF042200.1	Virajpet, Karnataka, India	1140
Cynopterus ceylonensis	KF042201.1	Virajpet, Karnataka, India	1140
Cynopterus ceylonensis	KF042202.1	Virajpet, Karnataka, India	1140
Cynopterus ceylonensis	KF042203.1	Topslip, Tamil Nadu, India	1140
Cynopterus ceylonensis	KF042204.1	Topslip, Tamil Nadu, India	1140
Cynopterus ceylonensis	KF042205.1	Topslip, Tamil Nadu, India	1140
Cynopterus ceylonensis	KF042206.1	Topslip, Tamil Nadu, India	1140
Cynopterus ceylonensis	KF042207.1	Topslip, Tamil Nadu, India	1140
Cynopterus ceylonensis	KF042208.1	Topslip, Tamil Nadu, India	1140
Cynopterus ceylonensis	KF042209.1	Topslip, Tamil Nadu, India	1140
Cynopterus ceylonensis	KF042210.1	Topslip, Tamil Nadu, India	1140
Cynopterus ceylonensis	KF042211.1	Thandikudi, Perumalmalai, Tamil Nadu, India	1140
Cynopterus ceylonensis	KF042213.1	Thandikudi, Perumalmalai, Tamil Nadu, India	1140
Cynopterus ceylonensis	KF042214.1	Thandikudi, Perumalmalai, Tamil Nadu, India	1140
Cynopterus ceylonensis	KF042217.1	Conoor, Kundah, Tamil Nadu, India	1140
Cynopterus ceylonensis	KF042218.1	Conoor, Kundah, Tamil Nadu, India	1140
Cynopterus ceylonensis	KF042219.1	Conoor, Kundah, Tamil Nadu, India	1140
Cynopterus ceylonensis	KF042221.1	Kalakkad Mundanthurai Tiger Reserve, Tamil Nadu, India	1140
Cynopterus ceylonensis	KF042222.1	Kalakkad Mundanthurai Tiger Reserve, Tamil Nadu, India	1140
Cynopterus ceylonensis	KF042223.1	Kalakkad Mundanthurai Tiger Reserve, Tamil Nadu, India	1140
Cynopterus ceylonensis	KF042224.1	Kalakkad Mundanthurai Tiger Reserve, Tamil Nadu, India	1140
Cynopterus ceylonensis	KF042225.1	Kalakkad Mundanthurai Tiger Reserve, Tamil Nadu, India	1140
Cynopterus ceylonensis	KF042226.1	Kalakkad Mundanthurai Tiger Reserve, Tamil Nadu, India	1140
Cynopterus ceylonensis	KF042227.1	Kalakkad Mundanthurai Tiger Reserve, Tamil Nadu, India	1140
Cynopterus ceylonensis	KF042228.1	Kalakkad Mundanthurai Tiger Reserve, Tamil Nadu, India	1140
Cynopterus ceylonensis	KF042229.1	Kalakkad Mundanthurai Tiger Reserve, Tamil Nadu, India	1140
Cynopterus ceylonensis	KF042230.1	Kalakkad Mundanthurai Tiger Reserve, Tamil Nadu, India	1140
Cynopterus ceylonensis	KF042231.1	Megamalai, Tamil Nadu, India	1140
Cynopterus ceylonensis	KF042232.1	Megamalai, Tamil Nadu, India	1140
Cynopterus ceylonensis	KF042233.1	Megamalai, Tamil Nadu, India	1140
Cynopterus ceylonensis	KF042247.1	Sirumalai, Tamil Nadu, India	1140
Cynopterus ceylonensis	KF042250.1	Sirumalai, Tamil Nadu, India	1140
Cynopterus ceylonensis	KF042251.1	Sirumalai, Tamil Nadu, India	1140
Cynopterus ceylonensis	KF042252.1	Yercaud, Tamil Nadu, India	1140
Cynopterus harpax	AY628959.1	Taiping, Perak, Peninsular Malaysia	690
Cynopterus harpax	AY628960.1	Gua Musang, Kelantan, Peninsular Malaysia	690
Cynopterus harpax	AY628967.1	Krau Forest Reserve, Pahang, Peninsular Malaysia	690
Cynopterus harpax	AY628968.1	Perlis State Park, Peninsular Malaysia	690
Cynopterus harpax	AY628969.1	Krau Forest Reserve, Pahang, Peninsular Malaysia	690
Cynopterus harpax	AY628970.1	Taiping, Perak, Peninsular Malaysia	690
Cynopterus harpax	AY628971.1	Taiping, Perak, Peninsular Malaysia	690
Cynopterus harpax	AY628972.1	Cameron Highlands, Pahang, Peninsular Malaysia	690
Cynopterus harpax	AY628973.1	Kuala Lipis, Pahang, Pahang, Peninsular Malaysia	690
Cynopterus harpax	AY628974.1	Gunung Palung National Park, West Kalimantan, Borneo	690
Cynopterus harpax	AY628975.1	Cameron Highlands, Pahang, Peninsular Malaysia	690
Cynopterus harpax	AY628976.1	Krau Forest Reserve, Pahang, Peninsular Malaysia	690
Cynopterus harpax	AY628977.1	Cameron Highlands, Pahang, Peninsular Malaysia	690
Cynopterus harpax	EF201612.1	Sabah, Borneo	1140
Cynopterus harpax	EF201613.1	Balambangan Island, Sabah, Borneo	1140
Cynopterus harpax	EF201614.1	Balambangan Island, Sabah, Borneo	1140
Cynopterus luzoniensis	AY628948.1	Luzon, Camarines Sur Prov., Mt. Isarog, Philippines	690
Cynopterus luzoniensis	AY628949.1	Catanduanes, Catanduanes Prov., Philippines	690
Cynopterus luzoniensis	AY628950.1	Sibuyan, Romblon Prov., Magdiwang, Philippines	690
Cynopterus luzoniensis	AY628951.1	Mindanao, Bukidnon Prov., Mt. Katanlad Range, Philippines	690
Cynopterus luzoniensis	AY628962.1	Luzon, Isabela Prov., San Mariano, Philippines	690
Cynopterus minutus	AY628918.1	Perlis State Park, Peninsular Malaysia	690
Cynopterus minutus	AY628920.1	Perlis State Park, Peninsular Malaysia	690
Cynopterus minutus	AY628925.1	Perlis State Park, Peninsular Malaysia	690
Cynopterus minutus	AY628928.1	Gua Musang, Kelantan, Peninsular Malaysia	690
Cynopterus minutus	AY628929.1	Gua Musang, Kelantan, Peninsular Malaysia	690
Cynopterus minutus	AY628930.1	Gua Musang, Kelantan, Peninsular Malaysia	690
Cynopterus minutus	AY628931.1	Krau Forest Reserve, Pahang, Peninsular Malaysia	690
Cynopterus minutus	AY628935.1	Krau Forest Reserve, Pahang, Peninsular Malaysia	690
Cynopterus minutus	AY628944.1	Kuala Perlis, Perlis, Peninsular Malayasia	690
Cynopterus minutus	AY628952.1	Mt. Kinabalu, Sabah, Borneo	690
Cynopterus minutus	AY628954.1	Taiping, Perak, Peninsular Malaysia	690
Cynopterus minutus	AY628955.1	Taiping, Perak, Peninsular Malaysia	690
Cynopterus minutus	AY628958.1	Kuala Perlis, Perlis, Peninsular Malayasia	690
Cynopterus minutus	AY628964.1	Taiping, Perak, Peninsular Malaysia	690
Cynopterus minutus	AY628965.1	Endau Rompin, Johore, Peninsular Malaysia	690
Cynopterus minutus	AY628966.1	Endau Rompin, Johore, Peninsular Malaysia	690
Cynopterus sp.	AY628947.1	Palawan, Puerto Princesa Municipality, Philippines	690
Cynopterus sp.	AY628961.1	Palawan, Puerto Princesa Municipality, Philippines	690
Cynopterus sphinx	AY628978.1	Kangar, Perlis, Peninsular Malaysia	690
Cynopterus sphinx	AY628979.1	Kangar, Perlis, Peninsular Malaysia	690
Cynopterus sphinx	AY628980.1	Taiping, Perak, Peninsular Malaysia	690
Cynopterus sphinx	AY628981.1	Kuala Lipis, Pahang, Pahang, Peninsular Malaysia	690
Cynopterus sphinx	AY628982.1	Perlis State Park, Peninsular Malaysia	690
Cynopterus sphinx	AY628983.1	Perlis State Park, Peninsular Malaysia	690
Cynopterus sphinx	AY628984.1	Perlis State Park, Peninsular Malaysia	690
Cynopterus sphinx	AY628985.1	Cameron Highlands, Pahang, Peninsular Malaysia	690
Cynopterus sphinx	AY628986.1	Kuala Perlis, Perlis, Peninsular Malayasia	690
Cynopterus sphinx	AY628987.1	Cameron Highlands, Pahang, Peninsular Malaysia	690
Cynopterus sphinx	AY628988.1	Cameron Highlands, Pahang, Peninsular Malaysia	690
Cynopterus sphinx	AY628989.1	Si-Yad, Chanthaburi Prov., Thailand	690
Cynopterus sphinx	AY628990.1	Si-Yad, Chanthaburi Prov., Thailand	690
Cynopterus sphinx	AY628991.1	Si-Yad, Chanthaburi Prov., Thailand	690
Cynopterus sphinx	AY628992.1	Kuala Perlis, Perlis, Peninsular Malayasia	690
Cynopterus sphinx	AY628993.1	Taiping, Perak, Peninsular Malaysia	690
Cynopterus sphinx	AY628994.1	Metapalayam, Tamil Nadu, India	690
Cynopterus sphinx	AY628995.1	Belgaum, Karnataka, India	690
Cynopterus sphinx	AY628996.1	Nagercoil, Tamil Nadu, India	690
Cynopterus sphinx	AY628997.1	Dong Nai, Tan Phu, Vietnam	690
Cynopterus sphinx	AY628998.1	Quang Nam, Nuoc Xa, Vietnam	690
Cynopterus sphinx	AY628999.1	Tuyen Quang, Na Hang, Vietnam	690
Cynopterus sphinx	AY629000.1	Kyaik-Kha-Mi, Mon State, Myanmar	690
Cynopterus sphinx	AY629001.1	Taiping, Perak, Peninsular Malaysia	690
Cynopterus sphinx	AY629002.1	Cameron Highlands, Pahang, Peninsular Malaysia	690
Cynopterus sphinx	AY629003.1	Cameron Highlands, Pahang, Peninsular Malaysia	690
Cynopterus sphinx	AY629004.1	Cameron Highlands, Pahang, Peninsular Malaysia	690
Cynopterus sphinx	KF042154.1	Vishakapatanam, Andhra Pradesh, India	1140
Cynopterus sphinx	KF042155.1	Vishakapatanam, Andhra Pradesh, India	1140
Cynopterus sphinx	KF042156.1	Vishakapatanam, Andhra Pradesh, India	1140
Cynopterus sphinx	KF042157.1	Vishakapatanam, Andhra Pradesh, India	1140
Cynopterus sphinx	KF042158.1	Vishakapatanam, Andhra Pradesh, India	1140
Cynopterus sphinx	KF042159.1	Vishakapatanam, Andhra Pradesh, India	1140
Cynopterus sphinx	KF042160.1	Madurai, Tamil Nadu, India	1140
Cynopterus sphinx	KF042161.1	Madurai, Tamil Nadu, India	1140
Cynopterus sphinx	KF042162.1	Madurai, Tamil Nadu, India	1140
Cynopterus sphinx	KF042163.1	Yercaud, Tamil Nadu, India	1140
Cynopterus sphinx	KF042164.1	Yercaud, Tamil Nadu, India	1140
Cynopterus sphinx	KF042165.1	Yercaud, Tamil Nadu, India	1140
Cynopterus sphinx	KF042166.1	Yercaud, Tamil Nadu, India	1140
Cynopterus sphinx	KF042176.1	Shimoga, Karnataka, India	1140
Cynopterus sphinx	KF042177.1	Shimoga, Karnataka, India	1140
Cynopterus sphinx	KF042178.1	Sheoraphuli, West Bengal, India	1140
Cynopterus sphinx	KF042179.1	Tirunelvelli, Tamil Nadu, India	1140
Cynopterus sphinx	KF042180.1	Lonawala, Maharastra, India	1140
Cynopterus sphinx	KF042181.1	Kalakkad Mundanthurai Tiger Reserve, Tamil Nadu, India	1140
Cynopterus sphinx	KF042182.1	Kalakkad Mundanthurai Tiger Reserve, Tamil Nadu, India	1140
Cynopterus sphinx	KF042183.1	Tirunelvelli, Tamil Nadu, India	1140
Cynopterus sphinx	KF042184.1	Belgaum, Karnataka, India	1140
Cynopterus sphinx	KF042186.1	Yercaud, Tamil Nadu, India	1140
Cynopterus sphinx	KF042187.1	Yercaud, Tamil Nadu, India	1140
Cynopterus sphinx	KF042194.1	Yercaud, Tamil Nadu, India	1140
Cynopterus sphinx	KF042195.1	Yercaud, Tamil Nadu, India	1140
Cynopterus sphinx	KF042198.1	Virajpet, Karnataka, India	1140
Cynopterus sphinx	KF042212.1	Thandikudi, Perumalmalai, Tamil Nadu, India	1140
Cynopterus sphinx	KF042215.1	Shimoga, Karnataka, India	1140
Cynopterus sphinx	KF042216.1	Shimoga, Karnataka, India	1140
Cynopterus sphinx	KF042220.1	Kalakkad Mundanthurai Tiger Reserve, Tamil Nadu, India	1140
Cynopterus sphinx	KF042234.1	Agartala, Tripura, India	1140
Cynopterus sphinx	KF042237.1	Sheoraphuli, West Bengal, India	1140
Cynopterus sphinx	KF042238.1	Sheoraphuli, West Bengal, India	1140
Cynopterus sphinx	KF042239.1	Sheoraphuli, West Bengal, India	1140
Cynopterus sphinx	KF042240.1	Bangalore, Karnataka, India	1140
Cynopterus sphinx	KF042241.1	Bangalore, Karnataka, India	1140
Cynopterus sphinx	KF042242.1	Bangalore, Karnataka, India	1140
Cynopterus sphinx	KF042243.1	Bangalore, Karnataka, India	1140
Cynopterus sphinx	KF042244.1	Sheoraphuli, West Bengal, India	1140
Cynopterus sphinx	KF042245.1	Sheoraphuli, West Bengal, India	1140
Cynopterus sphinx	KF042246.1	Sheoraphuli, West Bengal, India	1140
Cynopterus sphinx	KF042248.1	Sirumalai, Tamil Nadu, India	1140
Cynopterus sphinx	KF042249.1	Sirumalai, Tamil Nadu, India	1140
