## Supplementary material for "Genetic introgression is a catalyst for diversification in an Old World fruit bat radiation": Table S4

### Sheet: Table_S4
H1	H2	H3	H4	D	Z	pvalue	nABBA	nBABA	nBlocks
Cynopterus brachyotis	Cynopterus luzoniensis	Cynopterus horsfieldi	Outgroup	0.000818	0.480532	0.630849	91878.9	91728.7	69607
Cynopterus brachyotis	Cynopterus luzoniensis	Cynopterus sphinx	Outgroup	-0.059295	-40.6502	0	114748	129214	79853
Cynopterus brachyotis	Cynopterus luzoniensis	Cynopterus minutus	Outgroup	-0.032659	-24.2665	0	138282	147619	84393
Cynopterus brachyotis	Cynopterus luzoniensis	Cynopterus ceylonensis	Outgroup	-0.021707	-12.7045	0	81244.8	84850.3	70792
Cynopterus brachyotis	Cynopterus new lineage from Sulawesi	Cynopterus horsfieldi	Outgroup	-0.028916	-15.1011	0	93455.3	99021	68090
Cynopterus brachyotis	Cynopterus new lineage from Sulawesi	Cynopterus sphinx	Outgroup	-0.132054	-82.4429	0	109633	142993	78112
Cynopterus brachyotis	Cynopterus new lineage from Sulawesi	Cynopterus minutus	Outgroup	-0.103149	-69.1311	0	132857	163417	82685
Cynopterus brachyotis	Cynopterus new lineage from Sulawesi	Cynopterus ceylonensis	Outgroup	-0.062381	-32.9394	0	80620.7	91348.4	69086
Cynopterus brachyotis	Cynopterus new lineage from Palawan	Cynopterus horsfieldi	Outgroup	0.001281	0.661281	0.508432	71505.8	71322.9	61699
Cynopterus brachyotis	Cynopterus new lineage from Palawan	Cynopterus sphinx	Outgroup	-0.045386	-27.4981	0	85687.9	93835.7	70620
Cynopterus brachyotis	Cynopterus new lineage from Palawan	Cynopterus minutus	Outgroup	-0.026807	-17.5708	0	99826.7	105326	74533
Cynopterus brachyotis	Cynopterus new lineage from Palawan	Cynopterus ceylonensis	Outgroup	-0.019545	-9.99878	0	62031.2	64504.4	62108
Cynopterus brachyotis	Cynopterus horsfieldi	Cynopterus sphinx	Outgroup	-0.129864	-77.7707	0	134817	175059	76051
Cynopterus brachyotis	Cynopterus horsfieldi	Cynopterus minutus	Outgroup	-0.103076	-63.8416	0	161353	198439	80156
Cynopterus brachyotis	Cynopterus horsfieldi	Cynopterus ceylonensis	Outgroup	-0.038097	-18.8558	0	106228	114643	67105
Cynopterus brachyotis	Cynopterus sphinx	Cynopterus minutus	Outgroup	0.098737	67.5208	0	312362	256222	94587
Cynopterus brachyotis	Cynopterus sphinx	Cynopterus ceylonensis	Outgroup	0.047073	28.3458	0	158264	144034	77364
Cynopterus brachyotis	Cynopterus minutus	Cynopterus sphinx	Outgroup	0.215711	156.42	0	312362	201514	94031
Cynopterus brachyotis	Cynopterus minutus	Cynopterus ceylonensis	Outgroup	0.008074	5.09624	0	152384	149943	80924
Cynopterus luzoniensis	Cynopterus new lineage from Sulawesi	Cynopterus brachyotis	Outgroup	-0.138019	-86.3163	0	114280	150877	79283
Cynopterus luzoniensis	Cynopterus new lineage from Sulawesi	Cynopterus new lineage from Palawan	Outgroup	-0.18561	-94.0812	0	87880.1	127938	66803
Cynopterus luzoniensis	Cynopterus new lineage from Sulawesi	Cynopterus horsfieldi	Outgroup	-0.037018	-16.9246	0	70375.8	75786.4	59926
Cynopterus luzoniensis	Cynopterus new lineage from Sulawesi	Cynopterus sphinx	Outgroup	-0.098077	-53.7713	0	82645	100619	69400
Cynopterus luzoniensis	Cynopterus new lineage from Sulawesi	Cynopterus minutus	Outgroup	-0.092483	-54.7673	0	96586.9	116273	73870
Cynopterus luzoniensis	Cynopterus new lineage from Sulawesi	Cynopterus ceylonensis	Outgroup	-0.05316	-24.5245	0	61690.9	68618.1	60694
Cynopterus luzoniensis	Cynopterus new lineage from Palawan	Cynopterus brachyotis	Outgroup	0.134001	85.1637	0	130035	99303.5	74038
Cynopterus luzoniensis	Cynopterus new lineage from Palawan	Cynopterus horsfieldi	Outgroup	0.000185	0.082813	0.934	61896.3	61873.5	54238
Cynopterus luzoniensis	Cynopterus new lineage from Palawan	Cynopterus sphinx	Outgroup	0.020099	10.6589	0	76868.6	73839.5	62786
Cynopterus luzoniensis	Cynopterus new lineage from Palawan	Cynopterus minutus	Outgroup	0.008698	5.0281	0	86238.1	84750.9	66386
Cynopterus luzoniensis	Cynopterus new lineage from Palawan	Cynopterus ceylonensis	Outgroup	0.002908	1.2913	0.196599	54846.8	54528.8	54616
Cynopterus luzoniensis	Cynopterus horsfieldi	Cynopterus sphinx	Outgroup	-0.095354	-53.0203	0	130357	157838	71241
Cynopterus luzoniensis	Cynopterus horsfieldi	Cynopterus minutus	Outgroup	-0.084815	-49.2768	0	152656	180951	75308
Cynopterus luzoniensis	Cynopterus horsfieldi	Cynopterus ceylonensis	Outgroup	-0.024551	-11.2594	0	102677	107846	62281
Cynopterus luzoniensis	Cynopterus sphinx	Cynopterus minutus	Outgroup	0.111997	72.8049	0	290691	232136	90864
Cynopterus luzoniensis	Cynopterus sphinx	Cynopterus ceylonensis	Outgroup	0.057333	32.1082	0	151860	135391	73343
Cynopterus luzoniensis	Cynopterus minutus	Cynopterus sphinx	Outgroup	0.244112	167.837	0	290691	176616	90401
Cynopterus luzoniensis	Cynopterus minutus	Cynopterus ceylonensis	Outgroup	0.020984	12.1504	0	143363	137470	76811
Cynopterus new lineage from Sulawesi	Cynopterus new lineage from Palawan	Cynopterus brachyotis	Outgroup	0.235903	138.738	0	153141	94679.2	71370
Cynopterus new lineage from Sulawesi	Cynopterus new lineage from Palawan	Cynopterus horsfieldi	Outgroup	0.035173	14.12	0	70337.7	65557.9	51144
Cynopterus new lineage from Sulawesi	Cynopterus new lineage from Palawan	Cynopterus sphinx	Outgroup	0.106822	51.3383	0	90549.4	73071.1	59369
Cynopterus new lineage from Sulawesi	Cynopterus new lineage from Palawan	Cynopterus minutus	Outgroup	0.093544	48.579	0	101732	84327.2	63296
Cynopterus new lineage from Sulawesi	Cynopterus new lineage from Palawan	Cynopterus ceylonensis	Outgroup	0.052061	20.9082	0	62483.6	56299.6	51154
Cynopterus new lineage from Sulawesi	Cynopterus horsfieldi	Cynopterus sphinx	Outgroup	-0.045849	-24.2627	0	133588	146426	68064
Cynopterus new lineage from Sulawesi	Cynopterus horsfieldi	Cynopterus minutus	Outgroup	-0.038697	-21.4214	0	155343	167850	72398
Cynopterus new lineage from Sulawesi	Cynopterus sphinx	Cynopterus minutus	Outgroup	0.146315	93.3994	0	294230	219119	89231
Cynopterus new lineage from Sulawesi	Cynopterus sphinx	Cynopterus ceylonensis	Outgroup	0.08161	43.6985	0	153795	130587	71412
Cynopterus new lineage from Sulawesi	Cynopterus minutus	Cynopterus sphinx	Outgroup	0.279329	188.605	0	294230	165745	88746
Cynopterus new lineage from Sulawesi	Cynopterus minutus	Cynopterus ceylonensis	Outgroup	0.048805	26.9094	0	145805	132236	74811
Cynopterus new lineage from Palawan	Cynopterus horsfieldi	Cynopterus sphinx	Outgroup	-0.107303	-53.9989	0	107856	133785	62374
Cynopterus new lineage from Palawan	Cynopterus horsfieldi	Cynopterus minutus	Outgroup	-0.091249	-47.8783	0	124926	150014	66114
Cynopterus new lineage from Palawan	Cynopterus horsfieldi	Cynopterus ceylonensis	Outgroup	-0.028925	-11.8723	0	87627.1	92847.3	53627
Cynopterus new lineage from Palawan	Cynopterus sphinx	Cynopterus minutus	Outgroup	0.104469	62.3054	0	219405	177899	81386
Cynopterus new lineage from Palawan	Cynopterus sphinx	Cynopterus ceylonensis	Outgroup	0.056248	28.3786	0	122510	109463	64674
Cynopterus new lineage from Palawan	Cynopterus minutus	Cynopterus sphinx	Outgroup	0.230637	143.838	0	219405	137167	81005
Cynopterus new lineage from Palawan	Cynopterus minutus	Cynopterus ceylonensis	Outgroup	0.018732	9.68714	0	113923	109733	67359
Cynopterus horsfieldi	Cynopterus sphinx	Cynopterus minutus	Outgroup	0.175633	104.736	0	235735	165300	81325
Cynopterus horsfieldi	Cynopterus sphinx	Cynopterus ceylonensis	Outgroup	0.077392	38.1519	0	128851	110340	64971
Cynopterus horsfieldi	Cynopterus minutus	Cynopterus sphinx	Outgroup	0.31578	203.128	0	235735	122585	80912
Cynopterus horsfieldi	Cynopterus minutus	Cynopterus ceylonensis	Outgroup	0.045657	23.2125	0	119491	109057	67534
Cynopterus sphinx	Cynopterus minutus	Cynopterus ceylonensis	Outgroup	-0.043333	-28.2264	0	132494	144497	76167
