## Supplementary material for "Genetic introgression is a catalyst for diversification in an Old World fruit bat radiation": Table S5

### Sheet: correct_comb
H1	H2	H3	H4	D	Z	pvalue	nABBA	nBABA	nBlocks
Cynopterus brachyotis	Cynopterus luzoniensis	Cynopterus horsfieldi	Outgroup	0.00088	0.395317	0.692609	53981.8	53886.9	35827
Cynopterus brachyotis	Cynopterus luzoniensis	Cynopterus sphinx	Outgroup	-0.050679	-26.616	0	69410	76820.8	41028
Cynopterus brachyotis	Cynopterus luzoniensis	Cynopterus minutus	Outgroup	-0.031302	-17.9986	0	82097.7	87403.4	43289
Cynopterus brachyotis	Cynopterus luzoniensis	Cynopterus ceylonensis	Outgroup	-0.020379	-9.34244	0	50307	52400.1	37228
Cynopterus brachyotis	Cynopterus new lineage from Sulawesi	Cynopterus horsfieldi	Outgroup	-0.024963	-10.0322	0	54635.6	57433.2	35104
Cynopterus brachyotis	Cynopterus new lineage from Sulawesi	Cynopterus sphinx	Outgroup	-0.116794	-55.9992	0	66383.9	83941	40271
Cynopterus brachyotis	Cynopterus new lineage from Sulawesi	Cynopterus minutus	Outgroup	-0.093963	-48.9032	0	79093.8	95499.1	42550
Cynopterus brachyotis	Cynopterus new lineage from Sulawesi	Cynopterus ceylonensis	Outgroup	-0.055372	-22.9813	0	49790.2	55627.4	36513
Cynopterus brachyotis	Cynopterus new lineage from Palawan	Cynopterus horsfieldi	Outgroup	0.002338	0.924583	0.355183	42131.2	41934.6	31873
Cynopterus brachyotis	Cynopterus new lineage from Palawan	Cynopterus sphinx	Outgroup	-0.042739	-19.8134	0	51354	55939.6	36533
Cynopterus brachyotis	Cynopterus new lineage from Palawan	Cynopterus minutus	Outgroup	-0.025731	-12.952	0	59174.8	62300.5	38594
Cynopterus brachyotis	Cynopterus new lineage from Palawan	Cynopterus ceylonensis	Outgroup	-0.023365	-9.23342	0	38147.5	39972.8	32824
Cynopterus brachyotis	Cynopterus horsfieldi	Cynopterus sphinx	Outgroup	-0.121585	-55.0376	0	75270.5	96107.6	38786
Cynopterus brachyotis	Cynopterus horsfieldi	Cynopterus minutus	Outgroup	-0.096491	-45.1715	0	89086.9	108115	40870
Cynopterus brachyotis	Cynopterus horsfieldi	Cynopterus ceylonensis	Outgroup	-0.036088	-13.6828	0	59924.3	64411.3	34964
Cynopterus brachyotis	Cynopterus sphinx	Cynopterus minutus	Outgroup	0.076821	40.4632	0	165611	141981	46622
Cynopterus brachyotis	Cynopterus sphinx	Cynopterus ceylonensis	Outgroup	0.043235	20.096	0	88829.7	81466.9	40041
Cynopterus brachyotis	Cynopterus minutus	Cynopterus sphinx	Outgroup	0.182031	100.018	0	165611	114603	46283
Cynopterus brachyotis	Cynopterus minutus	Cynopterus ceylonensis	Outgroup	0.00684	3.3675	0.000759	86500.7	85325.4	41574
Cynopterus luzoniensis	Cynopterus new lineage from Sulawesi	Cynopterus brachyotis	Outgroup	-0.121062	-57.9866	0	67662.2	86301.4	40511
Cynopterus luzoniensis	Cynopterus new lineage from Sulawesi	Cynopterus new lineage from Palawan	Outgroup	-0.158731	-61.1314	0	51268.3	70614.9	34096
Cynopterus luzoniensis	Cynopterus new lineage from Sulawesi	Cynopterus horsfieldi	Outgroup	-0.029768	-10.6711	0	42825.2	45453.1	31498
Cynopterus luzoniensis	Cynopterus new lineage from Sulawesi	Cynopterus sphinx	Outgroup	-0.083463	-35.6333	0	52116.7	61608.5	36621
Cynopterus luzoniensis	Cynopterus new lineage from Sulawesi	Cynopterus minutus	Outgroup	-0.077665	-36.0721	0	59966.2	70065	38867
Cynopterus luzoniensis	Cynopterus new lineage from Sulawesi	Cynopterus ceylonensis	Outgroup	-0.042559	-15.6539	0	39801.4	43339.8	32685
Cynopterus luzoniensis	Cynopterus new lineage from Palawan	Cynopterus brachyotis	Outgroup	0.107354	50.8998	0	71732.2	57823.8	37479
Cynopterus luzoniensis	Cynopterus new lineage from Palawan	Cynopterus horsfieldi	Outgroup	0.002728	0.947768	0.343248	37051.7	36850.1	28519
Cynopterus luzoniensis	Cynopterus new lineage from Palawan	Cynopterus sphinx	Outgroup	0.013415	5.51164	0	46348.2	45121.2	33085
Cynopterus luzoniensis	Cynopterus new lineage from Palawan	Cynopterus minutus	Outgroup	0.008753	3.90232	9.5e-05	51783.9	50885.2	34935
Cynopterus luzoniensis	Cynopterus new lineage from Palawan	Cynopterus ceylonensis	Outgroup	-0.002454	-0.857002	0.391444	34168.6	34336.7	29396
Cynopterus luzoniensis	Cynopterus horsfieldi	Cynopterus sphinx	Outgroup	-0.089966	-37.7511	0	72460.5	86787.4	36625
Cynopterus luzoniensis	Cynopterus horsfieldi	Cynopterus minutus	Outgroup	-0.077291	-33.8916	0	84155.3	98253.9	38611
Cynopterus luzoniensis	Cynopterus horsfieldi	Cynopterus ceylonensis	Outgroup	-0.022952	-8.05094	0	57823.2	60539.9	32598
Cynopterus luzoniensis	Cynopterus sphinx	Cynopterus minutus	Outgroup	0.092939	45.8746	0	153679	127543	45063
Cynopterus luzoniensis	Cynopterus sphinx	Cynopterus ceylonensis	Outgroup	0.053953	23.1615	0	84768.3	76089.5	38141
Cynopterus luzoniensis	Cynopterus minutus	Cynopterus sphinx	Outgroup	0.209408	107.644	0	153679	100461	44816
Cynopterus luzoniensis	Cynopterus minutus	Cynopterus ceylonensis	Outgroup	0.020594	9.2055	0	81120	77846.3	39802
Cynopterus new lineage from Sulawesi	Cynopterus new lineage from Palawan	Cynopterus brachyotis	Outgroup	0.20302	89.4174	0	83110.9	55059.5	36344
Cynopterus new lineage from Sulawesi	Cynopterus new lineage from Palawan	Cynopterus horsfieldi	Outgroup	0.030719	9.62066	0	41139.5	38687.3	27103
Cynopterus new lineage from Sulawesi	Cynopterus new lineage from Palawan	Cynopterus sphinx	Outgroup	0.090754	33.9062	0	53219.3	44363.2	31514
Cynopterus new lineage from Sulawesi	Cynopterus new lineage from Palawan	Cynopterus minutus	Outgroup	0.080772	32.6477	0	59405.7	50526.3	33572
Cynopterus new lineage from Sulawesi	Cynopterus new lineage from Palawan	Cynopterus ceylonensis	Outgroup	0.038919	12.3767	0	38009.4	35161.7	27818
Cynopterus new lineage from Sulawesi	Cynopterus horsfieldi	Cynopterus sphinx	Outgroup	-0.043432	-17.4586	0	74024.6	80746.6	35322
Cynopterus new lineage from Sulawesi	Cynopterus horsfieldi	Cynopterus minutus	Outgroup	-0.034924	-14.7134	0	85448.5	91633	37412
Cynopterus new lineage from Sulawesi	Cynopterus sphinx	Cynopterus minutus	Outgroup	0.126123	61.0206	0	155716	120836	44391
Cynopterus new lineage from Sulawesi	Cynopterus sphinx	Cynopterus ceylonensis	Outgroup	0.077033	31.6273	0	85754.7	73487.7	37270
Cynopterus new lineage from Sulawesi	Cynopterus minutus	Cynopterus sphinx	Outgroup	0.245524	123.777	0	155716	94325.1	44151
Cynopterus new lineage from Sulawesi	Cynopterus minutus	Cynopterus ceylonensis	Outgroup	0.046618	19.8794	0	82215.6	74891.7	38897
Cynopterus new lineage from Palawan	Cynopterus horsfieldi	Cynopterus sphinx	Outgroup	-0.100773	-38.4004	0	59594.3	72951.4	32278
Cynopterus new lineage from Palawan	Cynopterus horsfieldi	Cynopterus minutus	Outgroup	-0.084996	-33.6015	0	68331.6	81026.5	34023
Cynopterus new lineage from Palawan	Cynopterus horsfieldi	Cynopterus ceylonensis	Outgroup	-0.02495	-7.81622	0	49118.9	51632.7	28309
Cynopterus new lineage from Palawan	Cynopterus sphinx	Cynopterus minutus	Outgroup	0.086976	39.2721	0	115420	96948.8	40716
Cynopterus new lineage from Palawan	Cynopterus sphinx	Cynopterus ceylonensis	Outgroup	0.057934	22.2874	0	68080.2	60623.9	33753
Cynopterus new lineage from Palawan	Cynopterus minutus	Cynopterus sphinx	Outgroup	0.201022	93.4713	0	115420	76782.8	40512
Cynopterus new lineage from Palawan	Cynopterus minutus	Cynopterus ceylonensis	Outgroup	0.019351	7.69714	0	63803.7	61381.2	35179
Cynopterus horsfieldi	Cynopterus sphinx	Cynopterus minutus	Outgroup	0.153544	68.7137	0	124398	91281.7	40887
Cynopterus horsfieldi	Cynopterus sphinx	Cynopterus ceylonensis	Outgroup	0.075054	28.2994	0	71281.8	61328.8	33954
Cynopterus horsfieldi	Cynopterus minutus	Cynopterus sphinx	Outgroup	0.280024	133.519	0	124398	69970.2	40745
Cynopterus horsfieldi	Cynopterus minutus	Cynopterus ceylonensis	Outgroup	0.042898	16.8038	0	66628.7	61147.3	35364
Cynopterus sphinx	Cynopterus minutus	Cynopterus ceylonensis	Outgroup	-0.039123	-19.7198	0	76937.8	83203	39999
