## Supplementary material for "Genetic introgression is a catalyst for diversification in an Old World fruit bat radiation": Table S6

### Sheet: Sheet1
P1	P2	P3	Dstatistic	Z-score	p-value	f4-ratio	BBAA	ABBA	BABA
Cynopterus new lineage from Palawan	Cynopterus minutus	Cynopterus ceylonensis	0.0191003	1.41893	0.155919	0.0131018	2115.81	1449.06	1394.75
Cynopterus luzoniensis	Cynopterus minutus	Cynopterus ceylonensis	0.0145604	1.47415	0.14044	0.0101834	2127.94	1469.16	1426.99
Cynopterus minutus	Cynopterus sphinx	Cynopterus ceylonensis	0.020876	2.60633	0.00915183	0.0138859	2417.61	1391.39	1334.48
Cynopterus new lineage from Sulawesi	Cynopterus minutus	Cynopterus ceylonensis	0.022417	1.46027	0.144216	0.015871	2037.81	1496.98	1431.34
Cynopterus brachyotis	Cynopterus minutus	Cynopterus ceylonensis	0.00623657	0.605678	0.544729	0.00434093	2177.25	1449.79	1431.82
Cynopterus minutus	Cynopterus horsfieldii	Cynopterus ceylonensis	0.0108817	0.747481	0.454773	0.00733694	1967.69	1389.23	1359.33
Cynopterus new lineage from Palawan	Cynopterus luzoniensis	Cynopterus ceylonensis	0.0069226	0.44883	0.653554	0.00279583	4190.29	849.359	837.68
Cynopterus new lineage from Palawan	Cynopterus sphinx	Cynopterus ceylonensis	0.0380095	2.45869	0.0139447	0.0263392	1866.99	1503.53	1393.42
Cynopterus new lineage from Sulawesi	Cynopterus new lineage from Palawan	Cynopterus ceylonensis	0.00726023	0.398221	0.690467	0.00310863	3782.12	898.175	885.228
Cynopterus new lineage from Palawan	Cynopterus brachyotis	Cynopterus ceylonensis	0.0185537	1.76019	0.078375	0.00855045	3887.3	978.449	942.803
Cynopterus new lineage from Palawan	Cynopterus horsfieldii	Cynopterus ceylonensis	0.0311598	1.46405	0.14318	0.01916	2084.05	1304.75	1225.89
Cynopterus luzoniensis	Cynopterus sphinx	Cynopterus ceylonensis	0.0331803	3.25999	0.00111415	0.0235296	1864.73	1519.78	1422.16
Cynopterus new lineage from Sulawesi	Cynopterus luzoniensis	Cynopterus ceylonensis	0.0152201	0.774014	0.438923	0.00614185	4062.99	851.002	825.486
Cynopterus luzoniensis	Cynopterus brachyotis	Cynopterus ceylonensis	0.011333	1.61011	0.107373	0.00566734	3527.28	1049.4	1025.88
Cynopterus luzoniensis	Cynopterus horsfieldii	Cynopterus ceylonensis	0.0261759	1.35494	0.175436	0.0164197	2088.01	1324.32	1256.75
Cynopterus new lineage from Sulawesi	Cynopterus sphinx	Cynopterus ceylonensis	0.0403945	2.33001	0.0198059	0.0288273	1767.08	1555.04	1434.29
Cynopterus brachyotis	Cynopterus sphinx	Cynopterus ceylonensis	0.0252798	2.32049	0.0203142	0.0179089	1935.62	1499.58	1425.63
Cynopterus horsfieldii	Cynopterus sphinx	Cynopterus ceylonensis	0.00965997	0.666643	0.505	0.00671456	1748.59	1418.93	1391.77
Cynopterus new lineage from Sulawesi	Cynopterus brachyotis	Cynopterus ceylonensis	0.0230401	1.54609	0.122083	0.011477	3337.99	1067.28	1019.21
Cynopterus new lineage from Sulawesi	Cynopterus horsfieldii	Cynopterus ceylonensis	0.0346578	1.56249	0.118173	0.0219933	2056.76	1340.43	1250.63
Cynopterus brachyotis	Cynopterus horsfieldii	Cynopterus ceylonensis	0.0164337	0.933966	0.350322	0.0103495	2106.91	1310.86	1268.47
Cynopterus luzoniensis	Cynopterus new lineage from Palawan	Cynopterus minutus	0.0038912	0.394263	0.693387	0.00490421	3696.57	1044.19	1036.1
Cynopterus sphinx	Cynopterus minutus	Cynopterus new lineage from Palawan	0.0774381	8.63029	6.07153e-18	0.0472162	2146.61	1724.38	1476.51
Cynopterus new lineage from Sulawesi	Cynopterus new lineage from Palawan	Cynopterus minutus	0.0565479	4.28638	1.8161e-05	0.0696094	3331.44	1149.51	1026.46
Cynopterus new lineage from Palawan	Cynopterus brachyotis	Cynopterus minutus	0.0257681	3.24395	0.00117886	0.0381264	3411.12	1232.04	1170.14
Cynopterus horsfieldii	Cynopterus new lineage from Palawan	Cynopterus minutus	0.0146185	0.881063	0.378284	0.0271948	1764.15	1613.48	1566.99
Cynopterus sphinx	Cynopterus minutus	Cynopterus luzoniensis	0.0799533	9.55076	0	0.0647565	2178.36	1747.52	1488.77
Cynopterus new lineage from Sulawesi	Cynopterus luzoniensis	Cynopterus minutus	0.0566366	3.48181	0.000498039	0.0638807	3614.01	1078.99	963.322
Cynopterus luzoniensis	Cynopterus brachyotis	Cynopterus minutus	0.027153	3.9147	9.05176e-05	0.0411822	3071.23	1325.74	1255.65
Cynopterus horsfieldii	Cynopterus luzoniensis	Cynopterus minutus	0.012091	0.905555	0.365171	0.0230026	1783.46	1640.44	1601.24
Cynopterus sphinx	Cynopterus minutus	Cynopterus new lineage from Sulawesi	0.0887849	9.17821	0	0.0508387	2246.92	1703.51	1425.68
Cynopterus sphinx	Cynopterus minutus	Cynopterus brachyotis	0.0718897	10.2638	0	0.0868755	2117.52	1756.83	1521.17
Cynopterus sphinx	Cynopterus minutus	Cynopterus horsfieldii	0.0733272	10.6012	0	0.0472255	2091.81	1624.33	1402.39
Cynopterus new lineage from Sulawesi	Cynopterus brachyotis	Cynopterus minutus	0.0712981	6.44305	1.17097e-10	0.104856	2925.78	1386.17	1201.66
Cynopterus new lineage from Sulawesi	Cynopterus horsfieldii	Cynopterus minutus	0.0246661	1.55594	0.119723	0.0438353	1756.03	1615.94	1538.14
Cynopterus minutus	Cynopterus horsfieldii	Cynopterus brachyotis	0.0309622	1.98863	0.0467417	0.0436524	1564.12	1778.3	1671.49
Cynopterus luzoniensis	Cynopterus new lineage from Palawan	Cynopterus sphinx	0.00972467	0.996042	0.31923	0.00955865	3888.51	983.601	964.655
Cynopterus new lineage from Sulawesi	Cynopterus new lineage from Palawan	Cynopterus luzoniensis	0.036343	1.62453	0.104263	0.100089	1257.49	1722.12	1601.33
Cynopterus brachyotis	Cynopterus luzoniensis	Cynopterus new lineage from Palawan	0.105911	10.8194	0	0.149122	1304.24	2151.91	1739.74
Cynopterus luzoniensis	Cynopterus new lineage from Palawan	Cynopterus horsfieldii	0.00768875	0.489758	0.624305	0.00354944	3470.36	992.358	977.215
Cynopterus new lineage from Sulawesi	Cynopterus new lineage from Palawan	Cynopterus sphinx	0.0749283	4.73249	2.21782e-06	0.0722772	3531.45	1098.82	945.633
Cynopterus new lineage from Palawan	Cynopterus brachyotis	Cynopterus sphinx	0.0330029	4.43033	9.40895e-06	0.0379404	3578.23	1159.83	1085.72
Cynopterus horsfieldii	Cynopterus new lineage from Palawan	Cynopterus sphinx	0.00880283	0.515684	0.606075	0.0131004	1869.04	1474.49	1448.76
Cynopterus new lineage from Sulawesi	Cynopterus brachyotis	Cynopterus new lineage from Palawan	0.0138104	1.02306	0.30628	0.0183866	1292.21	1926.7	1874.21
Cynopterus new lineage from Sulawesi	Cynopterus new lineage from Palawan	Cynopterus horsfieldii	0.0275248	1.36704	0.171612	0.0131424	3077.5	1062.11	1005.21
Cynopterus new lineage from Palawan	Cynopterus brachyotis	Cynopterus horsfieldii	0.00759773	0.554283	0.579385	0.00397244	3188.31	1137.77	1120.62
Cynopterus new lineage from Sulawesi	Cynopterus luzoniensis	Cynopterus sphinx	0.071054	3.76643	0.0001656	0.0634181	3811.83	1014.2	879.634
Cynopterus luzoniensis	Cynopterus brachyotis	Cynopterus sphinx	0.0386825	6.64693	2.99277e-11	0.0472802	3236.85	1252.36	1159.08
Cynopterus horsfieldii	Cynopterus luzoniensis	Cynopterus sphinx	0.00186741	0.130094	0.896492	0.00284649	1886.81	1488.17	1482.62
Cynopterus new lineage from Sulawesi	Cynopterus luzoniensis	Cynopterus brachyotis	0.0737605	5.62209	1.8866e-08	0.218973	2200.28	1475.08	1272.42
Cynopterus new lineage from Sulawesi	Cynopterus luzoniensis	Cynopterus horsfieldii	0.0207944	1.5974	0.110177	0.00930355	3360.14	985.855	945.69
Cynopterus luzoniensis	Cynopterus brachyotis	Cynopterus horsfieldii	0.0133601	1.2711	0.203693	0.00755398	2854.9	1232.02	1199.54
Cynopterus new lineage from Sulawesi	Cynopterus brachyotis	Cynopterus sphinx	0.0939819	6.67382	2.49232e-11	0.106794	3098.19	1320.46	1093.59
Cynopterus new lineage from Sulawesi	Cynopterus horsfieldii	Cynopterus sphinx	0.0433684	2.25765	0.0239677	0.0603981	1873.88	1511.25	1385.62
Cynopterus horsfieldii	Cynopterus brachyotis	Cynopterus sphinx	0.0325447	2.28303	0.0224284	0.049392	1879.38	1540.12	1443.04
Cynopterus new lineage from Sulawesi	Cynopterus brachyotis	Cynopterus horsfieldii	0.030131	2.12562	0.0335353	0.0170751	2676.28	1258.94	1185.29
